# A conserved signaling pathway activates bacterial CBASS immune signaling in response to DNA damage

**DOI:** 10.1101/2022.04.27.489752

**Authors:** Rebecca K. Lau, Eray Enustun, Yajie Gu, Justin V. Nguyen, Kevin D. Corbett

## Abstract

To protect themselves from the constant threat of bacteriophage (phage) infection, bacteria have evolved diverse immune systems including restriction/modification, CRISPR/Cas, and many others. Here we describe the discovery of a two-protein transcriptional regulator module associated with hundreds of CBASS (<u>C</u>yclic oligonucleotide <u>B</u>ased <u>A</u>nti-phage <u>S</u>ignaling <u>S</u>ystem) immune systems, and demonstrate that this module drives expression of its associated CBASS system in response to DNA damage. We show that the helix-turn-helix transcriptional repressor CapH binds the promoter region of its associated CBASS system to repress transcription until it is cleaved by the metallopeptidase CapP. CapP is inactive except in the presence of single-stranded DNA, and CapP activity in cells is stimulated by DNA-damaging drugs. Together, CapH and CapP drive increased expression of their associated CBASS system in response to DNA damage. In both their structures and mechanisms, CapH and CapP resemble regulators that drive increased expression of DNA damage response genes in radiation-resistant *Deinococcus*, and control the mobilization of prophages and mobile elements in response to DNA damage. We also identify CapH and CapP-related proteins associated with diverse known and putative bacterial immune systems, including DISARM and two uncharacterized operons encoding proteins related to eukaryotic ubiquitin signaling pathways. Overall, our data highlight a mechanism by which bacterial immune systems can sense and respond to a universal stress signal, potentially enabling multiple immune systems to mount a coordinated defensive effort against an invading pathogen.
