## Supplementary material for "A conserved signaling pathway activates bacterial CBASS immune signaling in response to DNA damage": Table S1

### Sheet: TableS1-CapH+CapP
Table S1. CapH and CapP in CBASS systems
CD-NTase (IMG Accession #)	capH (IMG Acc#)	capP (IMG Acc#)	Cap cysteine switch present?	CBASS type	Effector type	Genome name	Notes
2507506249	2507506251	2507506252	Yes	Type II short	phospholipase	Bradyrhizobium sp. WSM1417	Sigma-70 present
2665779205	2665779203	2665779202	Yes	Type II short	phospholipase	Bradyrhizobium elkanii CCBAU 05737	Sigma-70 present
2558280643	2558280645	2558280644		Type II short	endonuclease	Shinella sp. DD12 (SHLA)
2738940440	2738940439	2738940438	Yes	Type II short	endonuclease	Allorhizobium pseudoryzae DSM 19479
2516899368	2516899369	2516899370	Yes	Type II short	endonuclease	Rhizobium leguminosarum bv. viciae TOM
2600377306	2600377307	2600377308	Yes	Type II short	endonuclease	Rhizobium sp. NFR12
2585553962	2585553961	2585553960	Yes	Type II short	endonuclease	Rhizobium tropici YR635
2585563704	2585563703	2585563702	Yes	Type II short	endonuclease	Rhizobium tropici YR530
2756163455	2756163454	2756163453	Yes	Type II short	endonuclease	Rhizobium sp. CIAT 894
2690689082	2690689081	2690689080	Yes	Type II short	phospholipase	Afipia sp. GAS231
2712152206	2712152203	2712152202	Yes	Type II short	phospholipase	Jannaschia seosinensis CECT 7799
2509145587	2509145589	2509145590		Type II short	phospholipase	Mesorhizobium sp. WSM2561
2644290320	2644290317	2644290316		Type II short	phospholipase	Afipia sp. Root123D2
2524877765	2524877762	2524877761		Type II short	phospholipase	Bradyrhizobium japonicum in8p8
2524870332	2524870335	2524870336		Type II short	phospholipase	Bradyrhizobium japonicum is5
2686558267	2686558270	2686558271		Type II short	phospholipase	Stappia sp. ES.058
2611863577	2611863578	2611863579		Type II short	phospholipase	Caballeronia sordidicola S170
2585409678	2585409677	2585409676		Type II short	phospholipase	Methylotenera sp. L2L1
2633634880	2633634882	2633634883	Yes	Type II short	2TM	Thalassomonas actiniarum A5K-106
2558203594	2558203596	2558203597	Yes	Type II short	2TM	Thiothrix lacustris DSM 21227
2509383948	2509383952	2509383953		Type II short	2TM	Echinicola vietnamensis KMM 6221, DSM 17526
2710633767	2710633770	2710633771		Type II short	2TM	Mucilaginibacter sp. PPCGB 2223
2668215717	2668215722	2668215723		Type II short	2TM	Aequorivita viscosa CGMCC 1.11023	Sigma-70 present
2623290238	2623290233	2623290232		Type II short	2TM	Aequorivita viscosa DSM 26349
2690431750	2690431754	2690431755		Type II short	2TM	Chryseobacterium scophthalmum DSM 16779
2590612567	2590612563	2590612562		Type II short	2TM	Chryseobacterium sp. YR203	Sigma-70 present
2667962606	2667962602	2667962601		Type II short	2TM	Fabibacter pacificus CGMCC 1.12402
2729850490	2729850486	2729850485		Type II short	2TM	Fabibacter pacificus DSM 100771
2595015100	2595015097	2595015096	Yes	Type II	endonuclease	Rugosibacter aromaticivorans PG1-Ca6	Shown in Fig. 1A
2655195476	2655195474	2655195473	Yes	Type II	endonuclease	Comamonas testosteroni KY3
2644292418	2644292416	2644292415	Yes	Type II	endonuclease	Acidovorax sp. Root402
2519814111	2519814113	2519814114		Type II	endonuclease	Curvibacter lanceolatus ATCC 14669
2689753568	2689753570	2689753571	Yes	Type II	endonuclease	Variovorax sp. OK202
2690477417	2690477415	2690477414	Yes	Type II	endonuclease	Variovorax sp. OK212
2624310701	2624310703	2624310704	Yes	Type II	endonuclease	Betaproteobacteria sp. genome_bin_9
2513139536	2513139533	2513139532		Type II short	endonuclease	Bacteroides xylanisolvens NLAE-zl-C339 (Illumina Draft assembly with Velvet)
2657176113	2657176116	2657176117		Type II short	endonuclease	Bacteroides xylanisolvens NLAE-zl-C202
2513127817	2513127814	2513127813		Type II short	endonuclease	Bacteroides xylanisolvens NLAE-zl-C182
2621283147	2621283144	2621283143		Type II short	endonuclease	Parabacteroides sp. HGS0025
2596295743	2596295740	2596295739		Type II short	endonuclease	Parabacteroides chartae DSM 24967	Sigma-70 present
2719648670	2719648674	2719648675		Type II short	phospholipase	Salegentibacter sp. T436	Sigma-70 present
2623266198	2623266203	2623266204		Type II short	phospholipase	Cellulophaga baltica DSM 24729
2729910573	2729910570	2729910569		Type II short	phospholipase	Jejuia pallidilutea DSM 21165
2744676524	2744676526	2744676527	Yes	Type I	phospholipase	Oceanibaculum pacificum MCCC 1A02656	Shown in Fig. 1A
2641367376	-	2641367378		Type II short	phospholipase	Nitrospira moscoviensis NSP M-1	CapH not annotated
2617838939	-	2617838941		Type II short	phospholipase	Micromonospora krabiensis DSM 45344	CapH-CapP fusion
2701402228	-	2701402225		Type II short	phospholipase	Frankia coriariae BMG5.1	CapH-CapP fusion
2639679470	-	2639679468		Type II short	phospholipase	Mycobacterium nebraskense AKUC1	CapH-CapP fusion
2739332132	-	2739332134		Type II short	phospholipase	Mycobacterium sp. YR782	CapH-CapP fusion
2513842423	2513842419	2513842418	Yes	Type II short	endonuclease	Teredinibacter turnerae T8602
2752845634	2752845632	2752845631		Type II short	phospholipase	Candidatus Tenderia electrophaga NRL1
2730460220	2730460222	2730460223	Yes	Type II short	endonuclease	Roseovarius halotolerans DSM 29507
2596846691	2596846689	2596846688		Type II short	endonuclease	Bradyrhizobium daqingense CGMCC 1.10947	Minimal CapP
2513651720	2513651718	2513651717		Type II short	endonuclease	Bradyrhizobium japonicum USDA 122	Minimal CapP
2669546849	2669546851	2669546852		Type II short	endonuclease	Bradyrhizobium sp. CCBAU 43298	Minimal CapP
2669696928	2669696926	2669696925		Type II short	endonuclease	Bradyrhizobium sp. CCBAU 15615	Minimal CapP
2721434241	2721434243	2721434244		Type II short	endonuclease	Bradyrhizobium japonicum J5	Minimal CapP
2647284086	2647284088	2647284089		Type II short	endonuclease	Bradyrhizobium japonicum Is-1	Minimal CapP
2683167510	2683167508	2683167507		Type II short	endonuclease	Bradyrhizobium yuanmingense CCBAU 05623	Minimal CapP
2694075569	2694075571	2694075572		Type II short	endonuclease	Bradyrhizobium sp. CCBAU 41267	Minimal CapP
2596982008	2596982010	2596982011		Type II short	endonuclease	Bradyrhizobium huanghuaihaiense CGMCC 1.10948	Minimal CapP
2702579069	2702579071	2702579072		Type II short	endonuclease	Bradyrhizobium sp. CCBAU 15544	Minimal CapP
2645931479	2645931481	2645931482		Type II short	endonuclease	Bradyrhizobium japonicum FN1	Minimal CapP
2719791480	2719791482	2719791483		Type II short	endonuclease	Bradyrhizobium diazoefficiens USDA 122	Minimal CapP
2513669909	2513669907	2513669906		Type II short	endonuclease	Bradyrhizobium japonicum USDA 6	Minimal CapP
2513946128	2513946130	2513946131		Type II short	endonuclease	Bradyrhizobium japonicum USDA 38	Minimal CapP
2655482197	2655482199	2655482200		Type II short	endonuclease	Bradyrhizobium japonicum E109	Minimal CapP
2688586993	2688586995	2688586996		Type II short	endonuclease	Bradyrhizobium diazoefficiens USDA 110	Minimal CapP
2696273992	2696273990	2696273989		Type II short	endonuclease	Bradyrhizobium japonicum CCBAU 15618	Minimal CapP
2513879207	2513879205	2513879204		Type II short	endonuclease	Bradyrhizobium japonicum USDA 4	Minimal CapP
2517889406	2517889408	2517889409		Type II short	endonuclease	Bradyrhizobium elkanii USDA 76	Minimal CapP
2665775671	2665775669	2665775668		Type II short	endonuclease	Bradyrhizobium elkanii CCBAU 05737	Minimal CapP
2683158154	2683158152	2683158151		Type II short	endonuclease	Bradyrhizobium sp. CCBAU 15635	Minimal CapP
2517106502	2517106500	2517106499		Type II short	endonuclease	Bradyrhizobium japonicum USDA 124	Minimal CapP
2509373550	2509373552	2509373553		Type II short	endonuclease	Mesorhizobium ciceri CMG6	Minimal CapP
2645136499	2645136501	2645136502	Yes	Type II short	phospholipase	Aureimonas sp. Leaf454	Sigma-70 present
2675846562	2675846559	2675846558	Yes	Type II short	phospholipase	Mesorhizobium sp. LSHC412B00
2685259843	2685259845	2685259846	Yes	Type II short	phospholipase	Mesorhizobium sp. LNJC398B00
2674658948	2674658945	2674658944	Yes	Type II short	phospholipase	Mesorhizobium sp. LSJC265A00
2678929850	2678929852	2678929853	Yes	Type II short	phospholipase	Mesorhizobium sp. L2C066B000
2619896652	2619896654	2619896655	Yes	Type II short	phospholipase	Cryomorphaceae bacterium EBPR_Bin_448
2702575790	2702575791	2702575792	Yes	Type II short	phospholipase	Bradyrhizobium japonicum CCBAU 25435	Shown in Fig. 1A
2721435309	2721435310	2721435311	Yes	Type II short	phospholipase	Bradyrhizobium japonicum J5
2509154264	2509154263	2509154262	Yes	Type II short	phospholipase	Bradyrhizobium sp. ARR65
2619129804	2619129805	2619129806	Yes	Type II short	phospholipase	bacterium YEK0313
2597440108	2597440109	2597440110	Yes	Type II short	phospholipase	Paracoccus denitrificans DSM 15418
2671917814	2671917813	2671917812	Yes	Type II short	phospholipase	Rhodopseudomonas pseudopalustris DSM 123
2574522140	2574522139	2574522138	Yes	Standalone cyclase		Xanthobacter sp. 91
2654613574	2654613575	2654613576	Yes	Type II short	phospholipase	Sphingopyxis macrogoltabida EY-1
2597812841	2597812840	2597812839	Yes	Type II short	phospholipase	Mesorhizobium ciceri ca181
2515445369	2515445370	2515445371	Yes	Type II short	phospholipase	Novosphingobium nitrogenifigens Y88, DSM 19370
2644651528	2644651527	2644651526	Yes	Type II short	phospholipase	Rhizobium sp. Root268
2644208277	2644208276	2644208275	Yes	Type II short	phospholipase	Rhizobium sp. Root1212
2739693679	2739693680	2739693681	Yes	Type II short	phospholipase	Rhizobium herbae LMG 25718
2645151397	2645151398	2645151399	Yes	Type II short	phospholipase	Rhizobium sp. Leaf453
2645594096	2645594095	2645594094	Yes	Type II short	phospholipase	Rhizobium sp. Leaf386
2645603717	2645603716	2645603715	Yes	Type II short	phospholipase	Rhizobium sp. Leaf391
2741196916	2741196917	2741196918	Yes	Type II short	phospholipase	Rhizobium sp. PP-CC-3G-465
2508005295	2508005296	2508005297	Yes	Type II short	phospholipase	Rhizobium leguminosarum bv. trifolii CC283b
2730980924	2730980925	2730980926	Yes	Type II short	phospholipase	Agrobacterium sp. D14
2600194924	2600194921	2600194920	Yes	Type II short	phospholipase	Sinorhizobium sp. NFACC03	Sigma-70 present
2631785771	2631785768	2631785767	Yes	Type II short	phospholipase	Agrobacterium sp. LC34	Sigma-70 present
2745475457	2745475459	2745475460	Yes	Type II short	phospholipase	Methylosinus sp. R-45379	Sigma-70 present
2647117907	2647117906	2647117905	Yes	Type II short	phospholipase	Aliiroseovarius crassostreae CV919-312
2620456171	2620456172	2620456173	Yes	Type II short	phospholipase	Aliiroseovarius crassostreae DSM 16950
2599099869	-	2599099868	Yes	Type II short	phospholipase	Rhodobacter capsulatus DSM 938	CapH not annotated
2579752047	2579752048	2579752049	Yes	Type II short	phospholipase	Roseovarius sp. MCTG156(2b)
2518559491	2518559492	2518559493		Type II short	phospholipase	Roseovarius mucosus DSM 17069
2622920052	2622920053	2622920054		Type II short	phospholipase	Jannaschia helgolandensis DSM 14858
2602595621	-	2602595620		Type II short	phospholipase	Loktanella cinnabarina LL-001	CapH not annotated
2637055429	2637055428	2637055427		Type II short	phospholipase	Mameliella alba UMTAT08
2646929475	-	2646929476		Type II short	phospholipase	Pseudooceanicola atlanticus 22II-S11g	CapH not annotated
2651090307	2651090306	2651090305		Type II short	phospholipase	Puniceibacterium sp. IMCC21224
2682264007	2682264006	2682264005		Type II short	phospholipase	Litoreibacter meonggei DSM 29466
2656510512	2656510510	2656510509	Yes	Type II short	phospholipase	Altererythrobacter atlanticus 26DY36 replaces 81820
2723788314	2723788311	2723788310	Yes	Type II short	phospholipase	Rhodobacter sphaeroides MBTLJ-13	Sigma-70 present
2512957821	2512957818	2512957817	Yes	Type II short	phospholipase	Rhodobacter sphaeroides 2.4.1	Sigma-70 present
2688820243	2688820240	2688820239	Yes	Type II short	phospholipase	Rhodobacter sphaeroides MBTLJ-8	Sigma-70 present
2714951169	2714951166	2714951165	Yes	Type II short	phospholipase	Chrysosporum ovalisporum UAM-MAO	Sigma-70 present
2687438464	2687438463	2687438462		Type II short	phospholipase	Mesorhizobium bacterium JGI 033 (unscreened)
2635168335	2635168334	2635168333	Yes	Type II short	phospholipase	Roseivivax sediminis DSM 26472
2660231444	2660231445	2660231446		Type II short	1TM	Streptomyces sp. Cmuel-A718b	CapP truncated
2507213650	2507213651	2507213652	Yes	Type III (HORMA1)	endonuclease	Pseudomonas stutzeri RCH2
2652622416	2652622415	2652622414	Yes	Type III (HORMA1)	endonuclease	Pseudomonas toyotomiensis KF710
2673404074	2673404073	2673404072	Yes	Type III (HORMA1)	genome record truncated	Pseudomonas ficuserectae ICMP 7848
2660430062	2660430063	2660430064	Yes	Type III (HORMA1)	endonuclease	Pseudomonas fluorescens ICMP3636
2753898904	2753898906	2753898907	Yes	Type III (HORMA1)	endonuclease	Enterobacter cloacae 35618
2699670736	2699670735	2699670734	Yes	Type III (HORMA1)	endonuclease	Escherichia coli 07-2709
2721244544	2721244546	2721244547	Yes	Type III (HORMA1)	endonuclease	Enterobacter cloacae 35734
2743170184	2743170183	2743170182	Yes	Type III (HORMA1)	endonuclease	Enterobacter cloacae cloacae SY-70
2730133759	2730133761	2730133762	Yes	Type III (HORMA1)	endonuclease	Enterobacter hormaechei steigerwaltii 34977
2733819243	2733819242	2733819241	Yes	Type III (HORMA1)	endonuclease	Pluralibacter gergoviae JS81F13
2744296961	2744296959	2744296958	Yes	Type III (HORMA1)	endonuclease	Salmonella enterica enterica F15M02184
2662639312	2662639314	2662639315	Yes	Type III (HORMA1)	endonuclease	Escherichia coli AZ72	Identical to E. coli MS115-1 CBASS system; Shown in Fig. 1A
2704038509	2704038508	2704038507	Yes	Type III (HORMA1)	endonuclease	Enterobacter cloacae 'Hoffmann cluster IV' ST433:953102574
2699633080	2699633079	2699633078	Yes	Type III (HORMA1)	endonuclease	Escherichia coli AW1.7
2746146147	2746146146	2746146145	Yes	Type III (HORMA1)	endonuclease	Escherichia coli KCJK1734
2714191489	2714191488	2714191487	Yes	Type III (HORMA1)	endonuclease	Escherichia coli AW1.7-delta-pHR1
2566040933	2566040934	2566040935	Yes	Type III (HORMA1)	endonuclease	Photorhabdus asymbiotica australis DSM 17609
2695589792	2695589791	2695589790	Yes	Type III (HORMA1)	endonuclease	Brenneria goodwinii OBR1
2648087047	2648087048	2648087049	Yes	Type III (HORMA1)	endonuclease	Pseudomonas aeruginosa KF702
2691523049	2691523048	2691523047	Yes	Type III (HORMA1)	endonuclease	Pseudomonas fluorescens FW300-N1B4
2738620088	2738620089	2738620090	Yes	Type III (HORMA1)	endonuclease	Pseudomonas psychrophila JB418 re-analysis (re-assembly with Canu and Pilon)
2752282199	2752282198	2752282197	Yes	Type III (HORMA1)	endonuclease	Pseudomonas psychrophila JB418 (re-sequencing and assembly)
2518945505	2518945506	2518945507	Yes	Type III (HORMA1)	endonuclease	Pseudomonas sp. URMO17WK12:I2
2669116360	2669116359	2669116358	Yes	Type III (HORMA1)	endonuclease	Achromobacter sp. 2789STDY5608607
2651800495	2651800496	2651800497	Yes	Type III (HORMA1)	endonuclease	Burkholderia pseudomallei MSHR4303
2508682644	2508682643	2508682642	Yes	Type III (HORMA1)	endonuclease	Burkholderia sp. Ch1-1
2503167229	2503167230	2503167231	Yes	Type III (HORMA1)	endonuclease	Sphaerotilus natans
2691906884	2691906885	2691906886	Yes	Type III (HORMA1)	endonuclease	Pseudomonas aeruginosa BTP034
2508536762	2508536763	2508536764	Yes	Type III (HORMA1)	endonuclease	Azospira sp. ZAP
2717844112	2717844113	2717844114		Type III (HORMA1)	endonuclease	Rhizobium sp. RU36D
2748061513	2748061515	2748061516		Type III (HORMA1)	endonuclease (partial)	Algoriphagus sp. ARW1R1
2624401413	2624401414	2624401415		Type III (HORMA1)	endonuclease	Rhizobiales sp. genome_bin_41
2513957181	-	2513957182		Type III (HORMA1)	not detected	Cupriavidus taiwanensis STM6018	CapH not annotated
2723993301	2723993300	2723993299		Type III (HORMA1)	endonuclease	Steroidobacter denitrificans DSM 18526
2528820621	2528820622	2528820623	Yes	Type III (HORMA1)	endonuclease	Comamonas badia DSM 17552
2636886035	2636886036	2636886037		Type III (HORMA1)	endonuclease	Burkholderia vietnamiensis LMG 10929
2726800886	2726800885	2726800884		Type III (HORMA1)	endonuclease	Acinetobacter baumannii Ab202
2669843165	2669843166	2669843167		Type III (HORMA1)	endonuclease	Acinetobacter baumannii ABBL018
2726828623	2726828622	2726828621		Type III (HORMA1)	endonuclease	Acinetobacter baumannii WM98
2715118952	2715118953	2715118954		Type III (HORMA1)	endonuclease	Acinetobacter baumannii Ab205
2754383797	2754383796	2754383795	Yes	Type III (HORMA1)	endonuclease	Marinobacter sp. PT19DW
2655270820	2655270819	2655270817		Type III (HORMA1)	endonuclease	Spongiibacter sp. IMCC21906
2727725939	2727725940	2727725941	Yes	Type III (HORMA1)	endonuclease	Nitrosomonas sp. Nm120
2751157772	2751157769	2751157768		Type III (HORMA1)	endonuclease	Muricauda sp. ARW7G5W
2690503223	2690503221	2690503220		Type III (HORMA1)	endonuclease	Mucilaginibacter sp. OK268	Sigma-70 present
2730470228	2730470231	2730470232		Type III (HORMA1)	endonuclease	Algoriphagus aquaeductus DSM 19759	Sigma-70 present
2619783553	2619783554	2619783555		Type III (HORMA1)	genome record truncated	Rhizobiales sp. genome_bin_32
2718698219	2718698220	2718698221		Type III (HORMA1)	endonuclease	Bosea sp. RAC05
2676870477	-	2676870478		Type III (HORMA1)	endonuclease	Amycolatopsis pretoriensis DSM 44654	CapH-CapP fusion
2643694093	2643694096	2643694097		Type III (HORMA1)	2TM	Chryseobacterium sp. 312AMFChir4.1
2700132864	2700132867	2700132868		Type III (HORMA1)	2TM	Chryseobacterium molle DSM 18016
2529462631	2529462628	2529462627		Type III (HORMA1)	2TM	Chryseobacterium sp. UNC8MFCol
2587746750	2587746753	2587746754		Type III (HORMA1)	2TM	Chryseobacterium sp. OV715
2684366124	2684366121	2684366120		Type III (HORMA1)	2TM	Chryseobacterium pallidum DSM 18015
2611140343	2611140345	2611140346		Type III (HORMA1)	2TM	Flavobacterium chungangense LMG 26729
2624321938	2624321936	2624321935		Type III (HORMA1)	2TM	Flacobacteriaceae sp. genome_bin_11
2596256426	2596256429	2596256430		Type III (HORMA1)	2TM	Maribacter polysiphoniae DSM 23514
2689737943	2689737945	2689737946	Yes	Type II	endonuclease	Variovorax sp. OV084	Sigma-70 present
2644992264	2644992266	2644992267	Yes	Type II	endonuclease	Pseudorhodoferax sp. Leaf265	Sigma-70 present
2653997566	2653997567	2653997568		Type II	endonuclease	Paraburkholderia phenazinium LMG 2247	Sigma-70 present
2745656233	-	2745656232		Type II	endonuclease	Variovorax paradoxus KB5	Sigma-70 present; CapH not annotated
2715924822	2715924824	2715924825	Yes	Type II short	4TM	Burkholderia pseudomallei QCMRI_BP07
2598269393	2598269391	2598269390	Yes	Type II short	4TM	Burkholderia pseudomallei BEO
2618503394	2618503392	2618503391	Yes	Type II short	4TM	Burkholderia pseudomallei BGS
2598390702	2598390700	2598390699	Yes	Type II short	4TM	Burkholderia pseudomallei Mahidol-1106a
2521671244	2521671246	2521671247	Yes	Type II short	4TM	Paraburkholderia bryophila 376MFSha3.1
2546983264	2546983262	2546983261	Yes	Type II short	4TM	Burkholderia MF376
2632632472	2632632474	2632632475	Yes	Type II short	4TM	Burkholderia cenocepacia K56-2
2633337825	2633337827	2633337828	Yes	Type II short	4TM	Burkholderia cepacia LMG 16656
2689678230	2689678232	2689678233	Yes	Type II short	4TM	Variovorax sp. OV700
2732579425	2732579426	2732579427		Type II short	4TM	Variovorax soli NBRC 106424
2512560318	2512560317	2512560316		Type II short	2TM	Variovorax sp. HW608
2671594882	2671594879	2671594878	Yes	Type I	2TM	Paraburkholderia aspalathi LMG 27731
2690183553	2690183558	2690183559	Yes	Type I	2TM	Burkholderia sp. D7
2524257494	2524257489	2524257498		Type I	2TM	Azonexus hydrophilus DSM 23864
2596978699	2596978704	2596978705	Yes	Type I	4TM	Bradyrhizobium huanghuaihaiense CGMCC 1.10948
2517105985	2517105980	2517105979	Yes	Type I	4TM	Bradyrhizobium japonicum USDA 124
2610036861	2610036859	2610036858	Yes			Escherichia coli 2-011-08_S4_C3
2612570398	2612570397	2612570396	Yes			Escherichia coli 2-011-08_S4_C1
2612569470	2612569469	2612569468	Yes			Escherichia coli 2-011-08_S4_C1
2695394772	2695394771	2695394770	Yes	Standalone cyclase		Rhizobiales sp. GAS113
2656910963	2656910960	2656910959	Yes	Type I	endonuclease	Bradyrhizobium sp. Rc2d
2509372087	2509372090	2509372091		Type II short	phospholipase	Mesorhizobium ciceri CMG6
2525851215	2525851217	2525851218		Standalone cyclase	not detected	zeta proteobacterium SCGC AB-604_O11 (unscreened)
2698167474	2698167476	2698167477		Type I	2TM	Sulfitobacter pseudonitzschiae DSM 26824
2690689086	2690689081	2690689080	Yes	Type I	2TM	Afipia sp. GAS231
2635135361	-	2635135357		Type III (HORMA2/3)	4TM	Lentzea waywayandensis DSM 44232	CapH-CapP fusion
2546948199	-	2546948195		Type III (HORMA2/3)	4TM	Frankia sp. CcI6	CapH-CapP fusion
2639795727	-	2639795723		Type III (HORMA2/3)	4TM	Frankia sp. BR	CapH-CapP fusion
2578300842	-	2578300838		Type III (HORMA2/3)	4TM	Frankia sp. Allo2 (Frankia sp strain Allo2)	CapH-CapP fusion
2694064494	-	2694064490		Type III (HORMA2/3)	4TM	Streptomyces prasinus NRRL B-2712	CapH-CapP fusion
2518083082	-	2518083078		Type III (HORMA2/3)	4TM	Streptomyces sp. CNT302	CapH-CapP fusion
2642329704	-	2642329700		Type III (HORMA2/3)	4TM	Actinobacteria bacterium OK006	CapH-CapP fusion
2660133629	-	2660133633		Type III (HORMA2/3)	4TM	Streptomyces sp. PpalLS-921	CapH-CapP fusion
2517368101	-	2517368105		Type III (HORMA2/3)	4TM	Amycolatopsis benzoatilytica DSM 43387	CapH-CapP fusion
2663671870	2663671874	2663671875		Type III (HORMA2/3)	endonuclease	Uncultured Xanthobacter bacterium JGI SC39-B18 (contamination screened)
2663674314	2663674318	2663674319	Yes	Type III (HORMA2/3)	endonuclease	Uncultured Xanthobacter bacterium JGI SC39-B18 (unscreened)
2513642674	2513642679	2513642680	Yes	Type III (HORMA2/3)	endonuclease	Bradyrhizobium sp. WSM3983
2707329536	2707329541	2707329542	Yes	Type III (HORMA2/3)	endonuclease	Mesorhizobium sp. L103C565B0
2707240832	2707240837	2707240838	Yes	Type III (HORMA2/3)	endonuclease	Mesorhizobium sp. LNJC399B00
2674659172	2674659167	2674659166	Yes	Type III (HORMA2/3)	endonuclease	Mesorhizobium sp. LSJC265A00
2511390540	2511390545	2511390546		Type III (HORMA2/3)	endonuclease	Phyllobacterium sp. YR531
2596885468	2596885476	2596885477	Yes	Type I	4TM	Bacteroidetes bacterium FNE-F8 bin_25_2_bact
2502683541	2502683544	2502683545		Type II short	2TM	Pontibacter actiniarum KMM 6156, DSM 19842
2515273650	2515273648	2515273647		Type II short	4TM	Olivibacter sitiensis DSM 17696	Sigma-70 present
2563801038	2563801036	2563801035		Type II short	4TM	Sphingobacterium thalpophilum DSM 11723
2671579105	2671579104	2671579103		Type I	TIR	Mucilaginibacter pineti 47C3B
2602096539	-	2602096537		Type II	2TM	Chryseobacterium oranimense G311	CapH not annotated
2650343826	2650343829	2650343830		Type II	2TM	Myroides odoratimimus PR63039
2698174438	2698174441	2698174442		Type II	endonuclease	Flavobacterium araucananum DSM 24704
2656896813	2656896811	2656896810		Type II short	endonuclease	Hadesarchaea archaeon DG-33
2619745356	2619745353	2619745352	Yes	Type II short	endonuclease	Acidobacteria sp. genome_bin_3 (Draft)
2697558710	2697558711	2697558712	Yes	Type II	endonuclease	Vibrio cholerae YB2A05
2662726368	2662726369	2662726370	Yes	Type II	endonuclease	Vibrio cholerae YB7A09
2665390329	2665390330	2665390331	Yes	Type II	endonuclease	Vibrio cholerae YB2G05
2696037028	2696037027	2696037026	Yes	Type II	endonuclease	Vibrio cholerae YB6A06
2664494764	2664494765	2664494766	Yes	Type II	endonuclease	Vibrio cholerae YB4F05
2657780097	2657780099	2657780100		Type II short	phospholipase	Legionella drozanskii ATCC 700990
2687359245	2687359244	2687359243		Type III (HORMA1)	endonuclease	Ellin6075 bacterium JGI 003 (contamination screened)
2687354813	2687354812	2687354811		Type III (HORMA1)	endonuclease	Ellin6075 bacterium JGI 003 (unscreened)
2647255930	2647255929	2647255928		Type I	4TM	Ensifer adhaerens SD006
2596978701	2596978704	2596978705		Type I	4TM	Bradyrhizobium huanghuaihaiense CGMCC 1.10948
2517105983	2517105980	2517105979		Type I	4TM	Bradyrhizobium japonicum USDA 124
2657054369	2657054366	2657054365	Yes	Type I	DUF2235	Bradyrhizobium arachidis LMG 26795
2711700095	2711700093	2711700092		Type I	4TM	Novosphingobium sp. B1
2712705672	2712705667	2712705666		Type II short	4TM	Burkholderiales bacterium RIFCSPLOWO2_02_FULL_67_64
2713070507	2713070512	2713070513		Type II short	4TM	Burkholderiales bacterium RIFCSPLOWO2_12_FULL_67_210
2712804583	2712804588	2712804589		Type II short	4TM	Burkholderiales bacterium RIFCSPLOWO2_12_67_14
2710834855	2710834860	2710834861		Type II short	4TM	Burkholderiales bacterium RIFCSPHIGHO2_12_FULL_67_38
2641262536	2641262541	2641262542		Type II short	4TM	Achromobacter piechaudii GCS2
2528323693	2528323688	2528323687		Type II short	4TM	Comamonas testosteroni ZNC0007
2668349933	2668349938	2668349939		Type II short	4TM	Achromobacter xylosoxidans NCTC10807
2732808049	2732808044	2732808043		Type II short	4TM	Achromobacter xylosoxidans NBRC 15126, ATCC 27061
2626510053	2626510058	2626510059/2626510060	Yes	Type II short	4TM	Unknown Accumulibacter genome from EPBR bioreactor metagenome
2740524163	-	2740524161		Type I	endonuclease	Plantactinospora sp. CNZ320	CapH-CapP fusion
2698131277	2698131274	2698131273		Type II	2TM	Aliifodinibius roseus DSM 21986	SIgma-70 present
2728057638	2728057641	2728057642		Type II	2TM	Aliifodinibius sediminis DSM 21194
2684397613	2684397609	2684397608		Type II	2TM	Zobellia uliginosa DSM 2061
2753669380	2753669384	2753669385		Type II	phospholipase	Chryseobacterium arthrosphaerae CC-VM-7
2558234065	2558234068	2558234069		Type II	phospholipase	Prolixibacter bellariivorans ATCC BAA-1284
2523995709	2523995705	2523995704		Type II	phospholipase	Algoriphagus marincola DSM 16067
2654896397	-	2654896400		Type II short	not detected	Desulfocarbo indianensis SCBM	CapH not annotated
2645173595	2645173597	2645173598		Type II	phospholipase	Sphingomonas sp. Leaf257
2598492051	2598492049	2598492048		Type II	phospholipase	Ochrobactrum anthropi OAB
2739079492	2739079494	2739079495		Type II	phospholipase	Rhizobium pakistanense CCBAU 101086
2738954077	2738954079	2738954080		Type II	phospholipase	Rhizobium cellulosilyticum DSM 18291
2686655639	2686655637	2686655636		Type II	phospholipase	Ochrobactrum pseudogrignonense K8
2529237622	2529237624	2529237625	Yes	Type II	phospholipase	Dechloromonas agitata is5
2689729383	2689729387	2689729388	Yes	Type II	phospholipase	Variovorax sp. YR750
2609801512	2609801508	2609801507	Yes	Type II	phospholipase	Collimonas sp. OK307
2732550022	2732550019	2732550018		Type II	phospholipase	Moraxella atlantae NBRC 14588
2524883671	2524883674	2524883675	Yes	Type I	endonuclease	Bradyrhizobium japonicum in8p8
2524876148	2524876145	2524876144	Yes	Type I	endonuclease	Bradyrhizobium japonicum is5
2626514909	2626514912	2626514913	Yes	Type II	phospholipase	Unknown Accumulibacter genome from EPBR bioreactor metagenome	Sigma-70 present
2626513340	2626513337	2626513336	Yes	Type II	phospholipase	Unknown Accumulibacter genome from EPBR bioreactor metagenome	Sigma-70 present
2611046455	2611046452	2611046451	Yes	Type II	phospholipase	Hylemonella gracilis Niagara R
2599209493	2599209496	2599209497		Type II	phospholipase	Xanthomonas citri pv. glycines CFBP 2526
2720975408	2720975411	2720975412		Type II	phospholipase	Xanthomonas citri pv. glycines 8ra
2599213912	2599213915	2599213916		Type II	phospholipase	Xanthomonas citri pv. glycines CFBP 7119
2618837821	2618837818	2618837817		Type II	phospholipase	Xanthomonas euvesicatoria pv. allii CFBP 6369
2629725376	2629725373	2629725372		Type II	phospholipase	Xanthomonas perforans GEV1054
2631778469	2631778472	2631778473		Type II	phospholipase	Xanthomonas perforans TB9
2631936835	2631936832	2631936831		Type II	phospholipase	Xanthomonas perforans GEV839
2637230762	2637230765	2637230766		Type II	phospholipase	Xanthomonas perforans GEV1001
2634050317	2634050314	2634050313		Type II	phospholipase	Xanthomonas perforans Xp2010
2640861876	2640861879	2640861880		Type II	phospholipase	Xanthomonas perforans GEV1044
2629803928	2629803925	2629803924		Type II	phospholipase	Xanthomonas perforans TB6
2630903411	2630903414	2630903415		Type II	phospholipase	Xanthomonas perforans Xp10-13
2628459832	2628459835	2628459836		Type II	phospholipase	Xanthomonas perforans Xp8-16
2647085408	2647085405	2647085404		Type II	phospholipase	Xanthomonas perforans GEV1063
2651755067	2651755064	2651755063		Type II	phospholipase	Xanthomonas phaseoli pv. manihotis LMG784
2652650346	2652650343	2652650342		Type II	phospholipase	Xanthomonas perforans TB15
2723801827	-	2723801824		Type II	phospholipase	Stenotrophomonas sp. LM091	CapH not annotated
2668599363	2668599360	2668599359		Type II	phospholipase	Methylophilus sp. TWE2
2516838873	2516838871	2516838870		Type II	phospholipase	Marinobacter salsuginis SD-14B
2630205316	2630205319	2630205320		Type II	phospholipase	Pectobacterium carotovorum carotovorum YC D57
2678852886	2678852883	2678852882		Type II	phospholipase	Achromobacter sp. 2789STDY5608616
2662062718	2662062721	2662062722		Type II	phospholipase	Achromobacter sp. 2789STDY5608624
2682747150	2682747153	2682747154		Type II	phospholipase	Achromobacter sp. 2789STDY5608620
2686968366	2686968369	2686968370		Type II	phospholipase	Pandoraea apista DSM 16535
2693582531	2693582534	2693582535		Type II	phospholipase	Pseudomonas aeruginosa ST-111 P2_London_28_IMP_1_06_05
2722614184	2722614187	2722614188		Type II	phospholipase	Delftia tsuruhatensis CM13
2752970036	2752970039	2752970040		Type II	phospholipase	Zoogloea schifflangensis LCSB751
2633653043	2633653046	2633653047		Type II	phospholipase	Pantoea sp. PSNIH2
2666217522	2666217519	2666217518		Type II	phospholipase	Achromobacter xylosoxidans A9
2695721296	2695721293	2695721292		Type II	phospholipase	Achromobacter xylosoxidans A-8
2638390396	2638390399	2638390400		Type II	phospholipase	Pandoraea apista AU2161
2661876269	2661876272	2661876273		Type II	phospholipase	Achromobacter xylosoxidans FDAARGOS_133
2699460238	2699460241	2699460242		Type II	phospholipase	Pandoraea apista LMG16407
2641747950	2641747953	2641747954		Type II	phospholipase	Klebsiella oxytoca 10-5244
2662608527	2662608524	2662608523		Type II	phospholipase	Achromobacter xylosoxidans A13
2672584262	2672584259	2672584258		Type II	phospholipase	Delftia acidovorans CM13
2719176830	2719176833	2719176834		Type II	phospholipase	Pseudomonas aeruginosa S04 90
2519167982	2519167985	2519167986		Type II	phospholipase	Pseudomonas aeruginosa PA45
2523626522	2523626519	2523626518		Type II	phospholipase	Ralstonia sp. AU12-08 (IVD)
2668936802	2668936805	2668936806		Type II	phospholipase	Achromobacter xylosoxidans A7
2638368062	2638368065	2638368066		Type II	phospholipase	Pandoraea apista TF80G25
2668921521	2668921518	2668921517		Type II	phospholipase	Achromobacter xylosoxidans A12
2676330811	2676330808	2676330807		Type II	phospholipase	Delftia lacustris LMG 24775
2702355012	2702355009	2702355008		Type II	phospholipase	Achromobacter xylosoxidans A11
2662713317	2662713320	2662713321		Type II	phospholipase	Achromobacter xylosoxidans A10
2674088326	2674088323	2674088322		Type II	phospholipase	Pseudomonas aeruginosa ST-111 P1_London_28_IMP_1_04_05
2677649745	2677649748	2677649749		Type II	phospholipase	Pseudomonas aeruginosa ST-111 P6_East_of_England_6_IMP_1_03_09
2669058946	2669058949	2669058950		Type II	phospholipase	Achromobacter sp. 2789STDY5608615
2732718620	2732718623	2732718624		Type II	phospholipase	Curvibacter delicatus NBRC 14919
2671892771	2671892768	2671892767		Type II	phospholipase	Alicycliphilus propanilivorax EPL6
2635346377	2635346380	2635346381		Type II	phospholipase	Acidovorax cattleyae DSM 17101
2508686093	2508686090	2508686089		Type II	phospholipase	Burkholderia sp. Ch1-1
2669502069	-	2669502067		Type II	phospholipase	Pseudomonas aeruginosa JD320	CapH not annotated
2617852874	-	2617852877		Type II	phospholipase	Candidimonas bauzanensis CGMCC 1.10190	CapH not annotated
2502333864	2502333867	2502333868		Type II	phospholipase	Chromatiales bacterium
2632721008	2632721011	2632721012		Type II	phospholipase	Pseudomonas stutzeri YC-YH1
2630333406	-	2630333409		Type II	phospholipase	Diaphorobacter sp. J5-51	CapH not annotated
2665511197	-	2665511200		Type II	phospholipase	Pseudomonas aeruginosa JD306	CapH not annotated
2506665658	2506665661	2506665662		Type II	phospholipase	Dechloromonas agitata CKB
2547106029	2547106026	2547106025		Type II	phospholipase	Pseudomonas chloritidismutans AW-1
2647740546	2647740543	2647740542		Type II	phospholipase	Pseudomonas xanthomarina S11
2670512700	-	2670512697		Type II	phospholipase	Pseudomonas aeruginosa O15 IATS	CapH not annotated
2675537097	2675537094	2675537093		Type II	phospholipase	Serratia marcescens marcescens 950166381
2704068073	2704068070	2704068069		Type II	phospholipase	Serratia marcescens marcescens 950163360
2673771445	2673771442	2673771441		Type II	phospholipase	Serratia marcescens marcescens 950005607
2699554687	2699554684	2699554683		Type II	phospholipase	Serratia marcescens marcescens 950196656
2673632610	2673632613	2673632614		Type II	phospholipase	Serratia marcescens marcescens 9501453777
2674805878	2674805875	2674805874		Type II	phospholipase	Serratia marcescens marcescens 950165859
2704039980	2704039983	2704039984		Type II	phospholipase	Serratia marcescens marcescens 946252515
2674038584	2674038581	2674038580		Type II	phospholipase	Serratia marcescens marcescens UNN43_S7
2683541550	2683541553	2683541554		Type II	phospholipase	Serratia marcescens marcescens 950174583
2703948844	2703948847	2703948848		Type II	phospholipase	Serratia marcescens marcescens 950164094
2641572094	-	2641572096		Type II	phospholipase	Pseudomonas aeruginosa O400	CapH not annotated
2597804387	2597804390	2597804391		Type II	phospholipase	Pseudomonas sp. UK4
2736560602	-	2736560599		Type II	phospholipase	Pseudomonas aeruginosa RW80	CapH not annotated
2736568852	-	2736568849		Type II	phospholipase	Pseudomonas aeruginosa RW83	CapH not annotated
2736553705	-	2736553702		Type II	phospholipase	Pseudomonas aeruginosa RW81	CapH not annotated
2652628329	2652628332	2652628333		Type II	phospholipase	Cupriavidus pauculus KF709
2688089839	-	2688089842		Type II	phospholipase	Pseudomonas aeruginosa S86968	CapH not annotated
2689085657	-	2689085660		Type II	phospholipase	Pseudomonas aeruginosa F9670	CapH not annotated
2688716432	-	2688716435		Type II	phospholipase	Pseudomonas aeruginosa T38079	CapH not annotated
2685603808	-	2685603811		Type II	phospholipase	Pseudomonas aeruginosa RW77	CapH not annotated
2673097265	-	2673097262		Type II	phospholipase	Pseudomonas aeruginosa ST-111 E14_London_26_VIM_2_06_13	CapH not annotated
2674340297	-	2674340294		Type II	phospholipase	Pseudomonas aeruginosa ST-111 P22_London_17_VIM_2_06_10	CapH not annotated
2677724982	-	2677724985		Type II	phospholipase	Pseudomonas aeruginosa ST-111 E5_London_17_VIM_2_12_12	CapH not annotated
2692697646	-	2692697649		Type II	phospholipase	Pseudomonas aeruginosa ST-111 P15_London_17_02_10	CapH not annotated
2696356224	-	2696356227		Type II	phospholipase	Pseudomonas aeruginosa ST-111 E2_London_17_VIM_2_02_09	CapH not annotated
2697820223	-	2697820220		Type II	phospholipase	Pseudomonas aeruginosa ST-111 P21_London_17_VIM_2_06_10	CapH not annotated
2673272645	-	2673272642		Type II	phospholipase	Pseudomonas aeruginosa ST-111 P32_London_17_VIM_2_10_11	CapH not annotated
2674273657	-	2674273654		Type II	phospholipase	Pseudomonas aeruginosa ST-111 P4_London_1_VIM_2_10_07	CapH not annotated
2675662305	-	2675662308		Type II	phospholipase	Pseudomonas aeruginosa ST-111 E16_London_17_VIM_2_04_14	CapH not annotated
2683901263	-	2683901260		Type II	phospholipase	Pseudomonas aeruginosa ST-111 P25_London_12_VIM_2_08_10	CapH not annotated
2692831768	-	2692831771		Type II	phospholipase	Pseudomonas aeruginosa ST-111 E11_London_26_VIM_2_06_13	CapH not annotated; confirmed present in genome sequence
2692848326	-	2692848323		Type II	phospholipase	Pseudomonas aeruginosa ST-111 E10_London_26_VIM_2_06_13	CapH not annotated
2696882989	-	2696882992		Type II	phospholipase	Pseudomonas aeruginosa ST-111 P11_London_17_VIM_2_10_09	CapH not annotated
2697292476	-	2697292473		Type II	phospholipase	Pseudomonas aeruginosa ST-111 P47_London_12_VIM_2_12_12	CapH not annotated
2697515814	-	2697515811		Type II	phospholipase	Pseudomonas aeruginosa ST-111 P57_South_East_3_VIM_2_09_13	CapH not annotated
2677623137	-	2677623140		Type II	phospholipase	Pseudomonas aeruginosa ST-111 P52_2_London_26_VIM_2_02_13	CapH not annotated
2683889884	-	2683889881		Type II	phospholipase	Pseudomonas aeruginosa ST-111 E12_London_26_VIM_2_06_13	CapH not annotated
2683894738	-	2683894735		Type II	phospholipase	Pseudomonas aeruginosa ST-111 E9_London_17_VIM_2_04_13	CapH not annotated
2696336386	-	2696336383		Type II	phospholipase	Pseudomonas aeruginosa ST-111 P52_1_London_26_VIM_2_02_13	CapH not annotated
2697141496	-	2697141493		Type II	phospholipase	Pseudomonas aeruginosa ST-111 P28_London_17_02_11	CapH not annotated
2697756677	-	2697756674		Type II	phospholipase	Pseudomonas aeruginosa ST-111 P5_London_26_VIM_2_01_09	CapH not annotated
2699055511	-	2699055508		Type II	phospholipase	Pseudomonas aeruginosa ST-111 P48_London_17_VIM_2_01_13	CapH not annotated
2672803174	-	2672803171		Type II	phospholipase	Pseudomonas aeruginosa ST-111 P38_London_12_VIM_2_08_12	CapH not annotated
2678020133	-	2678020130		Type II	phospholipase	Pseudomonas aeruginosa ST-111 P18_London_17_VIM_2_04_10	CapH not annotated
2693132540	-	2693132537		Type II	phospholipase	Pseudomonas aeruginosa ST-111 P13_London_14_VIM_2_12_09	CapH not annotated
2696049324	-	2696049321		Type II	phospholipase	Pseudomonas aeruginosa ST-111 P20_London_17_VIM_2_05_10	CapH not annotated
2697510876	-	2697510873		Type II	phospholipase	Pseudomonas aeruginosa ST-111 P7_London_17_VIM_2_06_09	CapH not annotated
2698955961	-	2698955958		Type II	phospholipase	Pseudomonas aeruginosa ST-111 P14_London_17_VIM_2_01_10	CapH not annotated
2699313178	-	2699313175		Type II	phospholipase	Pseudomonas aeruginosa ST-111 E4_London_17_VIM_2_03_09	CapH not annotated
2673880498	-	2673880495		Type II	phospholipase	Pseudomonas aeruginosa ST-111 P24_London_17_VIM_2_08_10	CapH not annotated
2675444124	-	2675444121		Type II	phospholipase	Pseudomonas aeruginosa ST-111 E13_London_26_VIM_2_06_13	CapH not annotated
2695870517	-	2695870514		Type II	phospholipase	Pseudomonas aeruginosa ST-111 E3_London_17_VIM_2_03_09	CapH not annotated
2697150719	-	2697150716		Type II	phospholipase	Pseudomonas aeruginosa ST-111 E1_London_17_VIM_2_02_09	CapH not annotated
2697777604	-	2697777601		Type II	phospholipase	Pseudomonas aeruginosa ST-111 P56_London_12_VIM_2_07_13	CapH not annotated
2697998223	-	2697998220		Type II	phospholipase	Pseudomonas aeruginosa ST-111 P8_1_South_East_10_VIM_2_07_09	CapH not annotated
2698013633	-	2698013636		Type II	phospholipase	Pseudomonas aeruginosa ST-111 P45_London_17_VIM_2_12_12	CapH not annotated
2678519127	-	2678519124		Type II	phospholipase	Pseudomonas aeruginosa ST-111 P12_London_17_VIM_2_11_09	CapH not annotated
2692412387	-	2692412390		Type II	phospholipase	Pseudomonas aeruginosa ST-111 P42_2_London_28_VIM_2_11_12	CapH not annotated
2695813501	-	2695813504		Type II	phospholipase	Pseudomonas aeruginosa ST-111 P8_2_London_17_VIM_2_07_13	CapH not annotated
2675712932	-	2675712929		Type II	phospholipase	Pseudomonas aeruginosa ST-111 P55_London_26_VIM_2_05_13	CapH not annotated
2693109836	-	2693109833		Type II	phospholipase	Pseudomonas aeruginosa ST-111 E6_London_17_VIM_2_12_12	CapH not annotated
2693225902	-	2693225899		Type II	phospholipase	Pseudomonas aeruginosa ST-111 P16_Lonon_17_VIM_2_02_10	CapH not annotated
2693950232	-	2693950229		Type II	phospholipase	Pseudomonas aeruginosa ST-111 P29_London_12_VIM_2_05_11	CapH not annotated
2694562759	-	2694562756		Type II	phospholipase	Pseudomonas aeruginosa ST-111 P42_1_London_26_VIM_2_10_12	CapH not annotated
2697465810	-	2697465807		Type II	phospholipase	Pseudomonas aeruginosa ST-111 P10_London_6_VIM_2_09_09	CapH not annotated
2698005973	-	2698005976		Type II	phospholipase	Pseudomonas aeruginosa ST-111 E8_London_17_VIM_2_04_13	CapH not annotated
2672966463	-	2672966466		Type II	phospholipase	Pseudomonas aeruginosa ST-111 P35_London_26_VIM_2_05_12	CapH not annotated
2698961466	-	2698961463		Type II	phospholipase	Pseudomonas aeruginosa ST-111 P37_London_28_VIM_2_07_12	CapH not annotated
